# m6A methylation dynamically participates in the immune response against *Vibrio anguillarum* in half-smooth tongue sole (*Cynoglossus semilaevis*)

**DOI:** 10.1101/2024.06.23.600224

**Authors:** Suxu Tan, Wenwen Wang, Sen Han, Kunpeng Shi, Shaoqing Zang, Zhendong Wu, Zhenxia Sha

**Affiliations:** Institute of Aquatic Biotechnology, College of Life Sciences, Qingdao University, Qingdao, 266071, China; Laboratory for Marine Fisheries Science and Food Production Processes, Qingdao Marine Science and Technology Center, Qingdao, Shandong 266237, China

**Keywords:** *Cynoglossus semilaevis*, *Vibrio anguillarum*, m6A, epitranscriptome, immune response

## Abstract

N6-methyladenosine (m6A) is the most prevalent RNA modification and a multifaceted regulator capable of affecting various aspects of mRNA metabolism, thereby playing important roles in numerous physiological processes. However, it is still unknown whether, when, and to what extent m6A modulation are implicated in the immune response of an economically important aquaculture fish, half-smooth tongue sole (*Cynoglossus semilaevis*). Herein, we systematically profiled and characterized the m6A epitranscriptome and transcriptome in *C. semilaevis* after the infection of *Vibrio anguillarum*, a serious threat to the aquaculture industry. We demonstrated that m6A could be modulated as early as 4-hour post infection (hpi), and the overall intensity of m6A methylation was enhanced following infection. Both conservative and novel motifs were uncovered from the m6A modification sites. Furthermore, differentially m6A methylated genes (DMGs) and differentially expressed genes (DEGs) were identified, and functional enrichment revealed multiple immune-related pathways, especially the FoxO signaling pathway which showed significance in every comparison. Joint analysis highlighted the remarkedly dynamic role of m6A on gene expression, i.e. early on, m6A mainly prioritized the down-regulation of specific genes, and later, it switched gears to promote expression of another set of genes. Moreover, key immune-related genes, including *pdp1*, *rgs5l*, and *plk2b*, were identified. To our limited knowledge, this is the first study comprehensively characterizing the global m6A atlas in aquaculture fish species. The presented results provide new insights into the dynamics of m6A modifications in the transcriptome of the half-smooth tongue sole following bacterial infection. Further studies are warranted to elucidate the functional significance of these changes and to understand how they affect specific biological processes.
