## Supplementary material for "m6A methylation dynamically participates in the immune response against *Vibrio anguillarum* in half-smooth tongue sole (*Cynoglossus semilaevis*)": Table S2

### Sheet: sheet1
Initial gene symbol	LOC-converted gene symbol	Description
acod1	acod1	aconitate decarboxylase 1
LOC103388430	snx10b	sorting nexin-10B
nfkb2	nfkb2	nuclear factor kappa B subunit 2
LOC103376783	stap-2	signal-transducing adaptor protein 2-like
LOC103396722	si:ch211-284o19.8	protein lifeguard 1-like
LOC103377706	nhe-rf3	Na(+)/H(+) exchange regulatory cofactor nhe-rf3-like
steap4	steap4	STEAP4 metalloreductase
LOC103396535	acss2l	acetyl-coenzyme A synthetase, cytoplasmic-like
elovl5	elovl5	ELOVL fatty acid elongase 5
LOC103377099	bambia	BMP and activin membrane-bound inhibitor homolog a
corin	corin	corin, serine peptidase
LOC103377111	bambi	BMP and activin membrane-bound inhibitor homolog
LOC103381117	tlr5	toll-like receptor 5
tnip1	tnip1	TNFAIP3 interacting protein 1
LOC103389280	c7b	complement component C7-like
LOC103388513	cmklr1	Chemokine-like receptor 1
LOC103390287	klf4	Kruppel-like factor 4
LOC103395927	sema4e	semaphorin-4E-like
LOC103388082	hamp	hepcidin antimicrobial peptide
LOC103388842	tnfb	tumor necrosis factor-like
LOC103395974	ccl20a.3	chemokine (c-c motif) ligand 20a, duplicate 3
poc1a	poc1a	poc1 centriolar protein a
pbxip1	pbxip1	pbx homeobox interacting protein 1
LOC103388873	cyb5r4	cytochrome b5 reductase 4
smug1	smug1	single-strand-selective monofunctional uracil-DNA glycosylase 1
sdf4	sdf4	stromal cell derived factor 4
nfe2l2	nfe2l2a	nuclear factor, erythroid 2 like 2
LOC103384829	nppal	C-type natriuretic peptide 3-like
LOC103397649	ggh	gamma-glutamyl hydrolase-like
LOC103396576	acss2	acetyl-coenzyme a synthetase, cytoplasmic-like
LOC103391610	il1r2	interleukin-1 receptor type 2
LOC103398666	acss1	acyl-coa synthetase short chain family member 1
LOC103381588	sult1st6	sulfotransferase 1C1-like
irak4	irak4	interleukin 1 receptor associated kinase 4
LOC103387203	sema4ga	semaphorin-4G-like
LOC103385997	nr1d4b	nuclear receptor subfamily 1 group D member 1-like
irf1	irf1	interferon regulatory factor 1
slc2a6	slc2a6	solute carrier family 2 member 6
LOC103383989	atg4da	cysteine protease ATG4D-like
spsb1	spsb1	splA/ryanodine receptor domain and SOCS box containing 1
rrnad1	rrnad1	ribosomal RNA adenine dimethylase domain containing 1
vcl	vclb	vinculin
LOC103388488	aif1	allograft inflammatory factor 1-like
trib2	trib2	tribbles pseudokinase 2
dse	dse	dermatan sulfate epimerase
LOC103397409	adam28	zinc metalloproteinase-disintegrin-like batroxstatin-3
ppard	ppardb	peroxisome proliferator activated receptor delta
deptor	deptor	DEP domain containing MTOR interacting protein
rfx5	rfx5	regulatory factor X, 5
LOC103379447	sema4ba	semaphorin-4B-like
c1h14orf180	si:dkey-206p8.1	chromosome 1 C14orf180 homolog
LOC103385207	lima1a	lim domain and actin binding 1a
LOC103380939	rock2	rho-associated protein kinase 2-like
met	met	MET proto-oncogene, receptor tyrosine kinase
fignl2	fignl2	fidgetin like 2
acer2	acer2	alkaline ceramidase 2
LOC103397050	lpl	lipoprotein lipase-like
bcl2l14	bcl2l14	bcl2 like 14
LOC103391362	agtr2	type-2 angiotensin II receptor
LOC103399647	chst3	cytosolic sulfotransferase 3-like
LOC103394701	nr1d2b	nuclear receptor subfamily 1 group D member 2-like
LOC103379457	ell	RNA polymerase II elongation factor ELL-like
rbm24	rbm24a	RNA binding motif protein 24
LOC103396247	nasp	histone-binding protein N1/N2-like
baiap2l1	baiap2l1a	BAR/IMD domain containing adaptor protein 2 like 1
mib2	mib2	mindbomb E3 ubiquitin protein ligase 2
LOC103391053	ppargc1b	peroxisome proliferator-activated receptor gamma coactivator 1-beta
LOC103388192	uncharacterized	uncharacterized
LOC103382170	vstm4b	V-set and transmembrane domain containing 4b
LOC103398298	plk2b	serine/threonine-protein kinase PLK2
slc37a3	slc37a3	solute carrier family 37 member 3
LOC103395913	pip5k1c	phosphatidylinositol 4-phosphate 5-kinase type-1 gamma-like
LOC103392614	map3k14a	mitogen-activated protein kinase kinase kinase 14-like
dgcr2	dgcr2	DiGeorge syndrome critical region gene 2
snx29	snx29	sorting nexin 29
LOC103390727	slc16a2	solute carrier family 16 member 2
LOC103381959	uncharacterized	uncharacterized
LOC103389686	mog	myelin-oligodendrocyte glycoprotein-like
dennd2d	dennd2da	denn domain containing 2d
pde4c	pde4cb	phosphodiesterase 4C
myorg	myorg	myogenesis regulating glycosidase (putative)
LOC103391292	cxxc5	cxxc-type zinc finger protein 5-like
hivep2	hivep2a	HIVEP zinc finger 2
hgf	hgfb	hepatocyte growth factor
LOC103392527	efna2	ephrin-a2-like
dnajb9	dnajb9b	DnaJ heat shock protein family (Hsp40) member B9
LOC103395973	ccl20a.4	chemokine (C-C motif) ligand 20a, duplicate 4
ppara	pparaa	peroxisome proliferator activated receptor alpha
LOC103396425	prkd3	protein kinase d3
LOC103396454	skila	ski-like protein
avl9	avl9	AVL9 cell migration associated
LOC103388768	cobl	protein cordon-bleu
tf	tf	transferrin
LOC103396076	per2	period circadian protein homolog 2-like
LOC112486550	uncharacterized	uncharacterized
plekha6	plekha6	pleckstrin homology domain containing, family A member 6
LOC103386593	slc2a1b	solute carrier family 2, facilitated glucose transporter member 1
LOC103378351	uncharacterized	uncharacterized
LOC103388179	ari5	probable e3 ubiquitin-protein ligase ari5
LOC103392299	fzd7b	frizzled-7-A-like
insig1	insig1	insulin induced gene 1
dusp16	dusp16	dual specificity phosphatase 16
LOC103387006	cyp3a40	cytochrome p450 3a40-like
LOC103388570	crp	c-reactive protein-like
phospho1	phospho1	phosphoethanolamine/phosphocholine phosphatase 1
LOC103388347	slc7a8a	large neutral amino acids transporter small subunit 2-like
LOC103382676	esr2b	estrogen receptor beta
pfkfb3	pfkfb3	6-phosphofructo-2-kinase/fructose-2,6-biphosphatase 3
dusp8	dusp8a	dual specificity phosphatase 8
LOC103391230	pr	progesterone receptor-like
LOC103378094	egln2	egl nine homolog 2-like
zbtb39	zbtb39	zinc finger and BTB domain containing 39
LOC103388036	dnajc3b	dnaJ homolog subfamily C member 3-like
tanc2	tanc2	tetratricopeptide repeat, ankyrin repeat and coiled-coil containing 2
LOC103385403	si:dkey-70p6.1	uncharacterized loc103385403
LOC103383992	ldlrb	low-density lipoprotein receptor-like
cidec	cidec	cell death inducing DFFA like effector c
LOC103382744	erβ	estrogen receptor beta-like
LOC103388201	aqp10a	aquaporin-10
tmod1	tmod1	tropomodulin 1
LOC103395824	aldh9a1b	aldehyde dehydrogenase family 9 member A1-B-like
ugt8	ugt8	UDP glycosyltransferase 8
LOC107990082	uncharacterized	uncharacterized
LOC103385272	lsd9	lysine-specific demethylase 9-like
zfp36l1	zfp36l1a	ZFP36 ring finger protein like 1
LOC103393298	mmd2a	monocyte to macrophage differentiation factor 2
LOC103398020	tor1aip2	torsin-1a-interacting protein 2-like
dnah11	dnah11	dynein axonemal heavy chain 11
LOC112487281	uncharacterized	uncharacterized
LOC103396437	lpin2	phosphatidate phosphatase LPIN2-like
hyou1	hyou1	hypoxia up-regulated 1
ntrk1	ntrk1	neurotrophic receptor tyrosine kinase 1
fbxw4	fbxw4	F-box and WD repeat domain containing 4
LOC112486935	uncharacterized	uncharacterized
LOC103395026	mntb	max-binding protein MNT-like
LOC103386988	zcchc24	zinc finger CCHC domain-containing protein 24-like
kctd7	kctd7	potassium channel tetramerization domain containing 7
creld2	creld2	cysteine rich with EGF like domains 2
LOC103385631	pparg	peroxisome proliferator-activated receptor gamma
LOC103391375	cystm1	cysteine-rich and transmembrane domain-containing protein 1-like
LOC103399718	apoa4	apolipoprotein a-iv-like
hsp90b1	hsp90b1	heat shock protein 90 beta family member 1
ipmk	ipmkb	inositol polyphosphate multikinase
LOC103381469	rab5c	ras-related protein Rab-5C-like
LOC103387659	zranb1b	zinc finger, RAN-binding domain containing 1b
LOC103393893	rnf19b	ring finger protein 19B
LOC103378109	rap2b	ras-related protein Rap-2b
LOC103390455	rnf34b	E3 ubiquitin-protein ligase RNF34-like
LOC107989779	lmo7	lim domain only protein 7-like
LOC103396470	calr3b	calreticulin-like
eef2k	eef2k	eukaryotic elongation factor 2 kinase
cyth3	none	cytohesin 3
prrg3	none	proline rich and gla domain 3
dnajb1	dnajb1b	DnaJ heat shock protein family (Hsp40) member B1
slc25a34	slc25a34	solute carrier family 25 member 34
LOC103394574	ciarta	circadian-associated transcriptional repressor
LOC103390732	tsc22d3	TSC22 domain family, member 3
LOC103394467	drak2	death-associated protein kinase 2-like
igf2bp3	igf2bp3	insulin like growth factor 2 mrna binding protein 3
nucb2	nucb2	nucleobindin 2
lrrc32	lrrc32	leucine rich repeat containing 32
hspa14	hspa14	heat shock protein family A (Hsp70) member 14
ahsa1	ahsa1b	activator of HSP90 ATPase activity 1
LOC103383199	entpd4	ectonucleoside triphosphate diphosphohydrolase 4-like
LOC103377857	soul3	heme-binding protein 1-like
LOC103380960	mycn	N-myc proto-oncogene protein-like
LOC103394307	uncharacterized	uncharacterized
lhx9	lhx9	LIM homeobox 9
LOC103381101	akap12b	A kinase (PRKA) anchor protein 12b
LOC112487650	cenpb	major centromere autoantigen B-like
LOC112487460	uncharacterized	uncharacterized
pck1	pck1	phosphoenolpyruvate carboxykinase 1
filip1l	filip1l	filamin a interacting protein 1 like
LOC107989939	apoa4a	apolipoprotein A-IV-like
zbtb21	zbtb21	zinc finger and btb domain containing 21
LOC103380057	nr2f2	COUP transcription factor 2-like
LOC103393191	uncharacterized	uncharacterized
LOC103388413	colq	acetylcholinesterase collagenic tail peptide-like
LOC103397558	sdf2l1	stromal cell-derived factor 2-like protein 1
rrad	rrad	RRAD, Ras related glycolysis inhibitor and calcium channel regulator
LOC103383567	mcoln1a	mucolipin-1-like
cflar	cflar	casp8 and fadd like apoptosis regulator
LOC103385882	cdkn1a	cyclin-dependent kinase inhibitor 1a
tubgcp6	tubgcp6	tubulin gamma complex associated protein 6
LOC103390983	aldob	fructose-bisphosphate aldolase b
LOC103380804	fosab	proto-oncogene c-Fos-like
usp20	usp20	ubiquitin specific peptidase 20
il17ra	il17ra	interleukin 17 receptor a
gadd45a	gadd45a	growth arrest and DNA damage inducible alpha
LOC103392741	arl5c	ADP-ribosylation factor-like protein 5B
nde1	nde1	nude neurodevelopment protein 1
gamt	gamt	guanidinoacetate N-methyltransferase
LOC103393533	thbs1a	thrombospondin-1-like
mknk2	mknk2b	MAPK interacting serine/threonine kinase 2
LOC103394647	gstr	glutathione S-transferase A-like
lrat	lratb.1	lecithin retinol acyltransferase
aqp1	aqp1	aquaporin 1
LOC103399171	frmd4b	ferm domain-containing protein 4b-like
wrap53	wrap53	WD repeat containing antisense to TP53
LOC103390352	udp	UDP-glucuronosyltransferase 2A1-like
LOC103391968	zmp:0000000936	interleukin-1 receptor-like 2
LOC103384881	stk35	serine/threonine-protein kinase 35
bcl2l1	bcl2l1	BCL2 like 1
LOC103383189	cyp2ad3	cytochrome P450 2J2-like
LOC103385522	slc6a6	sodium- and chloride-dependent taurine transporter
LOC103385566	serpine1	plasminogen activator inhibitor 1-like
gtpbp1	gtpbp1	GTP binding protein 1
frmd4b	frmd4bb	FERM domain containing 4B
med8	med8	mediator complex subunit 8
LOC103380806	jdp2b	jun dimerization protein 2-like
stard10	stard10	StAR related lipid transfer domain containing 10
LOC103399219	cyp2j2	cytochrome P450 2J2-like
apex2	apex2	apurinic/apyrimidinic endodeoxyribonuclease 2
LOC103385778	fkbp5	peptidyl-prolyl cis-trans isomerase FKBP5-like
thtpa	thtpa	thiamine triphosphatase
LOC103394824	thap12a	52 kDa repressor of the inhibitor of the protein kinase-like
LOC103382540	nlrp3	NACHT, LRR and PYD domains-containing protein 3-like
LOC103395661	hspb9l	heat shock protein, alpha-crystallin-related, b9-like
atp5s	atp5s	atp synthase, h+ transporting, mitochondrial fo complex subunit s
LOC103391448	uncharacterized	uncharacterized
