## Supplementary material for "m6A methylation dynamically participates in the immune response against *Vibrio anguillarum* in half-smooth tongue sole (*Cynoglossus semilaevis*)": Table S3

### Sheet: Sheet1
Comparison	# pathway	Name of pathway
DEGs (V24 vs Co) DEGs (V24 vs V4) DEGs (V4 vs Co) DMGs (V24 vs Co) DMGs (V24 vs V4) DMGs (V4 vs Co)	1	FoxO signaling pathway
DEGs (V24 vs Co) DEGs (V24 vs V4) DEGs (V4 vs Co) DMGs (V24 vs Co) DMGs (V4 vs Co)	2	MAPK signaling pathway Neuroactive ligand-receptor interaction
DEGs (V24 vs V4) DEGs (V4 vs Co) DMGs (V24 vs Co) DMGs (V24 vs V4) DMGs (V4 vs Co)	1	Base excision repair
DEGs (V24 vs Co) DEGs (V24 vs V4) DEGs (V4 vs Co) DMGs (V24 vs Co) DMGs (V24 vs V4)	3	PPAR signaling pathway mRNA surveillance pathway Endocytosis
DEGs (V24 vs V4) DEGs (V4 vs Co) DMGs (V24 vs Co) DMGs (V4 vs Co)	1	Glycosaminoglycan biosynthesis - heparan sulfate / heparin
DEGs (V24 vs Co) DEGs (V24 vs V4) DEGs (V4 vs Co) DMGs (V24 vs Co)	24	Inositol phosphate metabolism AGE-RAGE signaling pathway in diabetic complications Herpes simplex virus 1 infection Cell adhesion molecules mTOR signaling pathway Regulation of actin cytoskeleton Mitophagy - animal Protein processing in endoplasmic reticulum Phosphatidylinositol signaling system p53 signaling pathway Autophagy - animal Tight junction Adipocytokine signaling pathway Cytokine-cytok…
DEGs (V24 vs Co) DEGs (V24 vs V4) DEGs (V4 vs Co) DMGs (V24 vs V4)	4	Glycerolipid metabolism Cysteine and methionine metabolism Nucleocytoplasmic transport Valine, leucine and isoleucine degradation
DEGs (V24 vs V4) DEGs (V4 vs Co) DMGs (V4 vs Co)	2	Ras signaling pathway Purine metabolism
DEGs (V24 vs V4) DEGs (V4 vs Co) DMGs (V24 vs Co)	14	Glycosaminoglycan biosynthesis - chondroitin sulfate / dermatan sulfate Vascular smooth muscle contraction Ubiquitin mediated proteolysis Ribosome biogenesis in eukaryotes Melanogenesis Gap junction Pathways in cancer Apelin signaling pathway Progesterone-mediated oocyte maturation GABAergic synapse Notch signaling pathway Adherens junction VEGF signaling pathway Calcium signaling pathway
DEGs (V24 vs Co) DEGs (V24 vs V4) DEGs (V4 vs Co)	42	Drug metabolism - other enzymes NOD-like receptor signaling pathway N-Glycan biosynthesis Biosynthesis of unsaturated fatty acids Nicotinate and nicotinamide metabolism Pyruvate metabolism Fatty acid degradation Peroxisome Metabolism of xenobiotics by cytochrome P450 Starch and sucrose metabolism Drug metabolism - cytochrome P450 Glycerophospholipid metabolism Tyrosine metabolism Toll-like recept…
DEGs (V24 vs Co) DEGs (V4 vs Co)	3	Citrate cycle (TCA cycle) Aminoacyl-tRNA biosynthesis Protein export
DEGs (V24 vs V4) DEGs (V4 vs Co)	35	Pantothenate and CoA biosynthesis Non-homologous end-joining Influenza A Pyrimidine metabolism Cytosolic DNA-sensing pathway Mucin type O-glycan biosynthesis MicroRNAs in cancer Cell cycle Proteasome Glycosphingolipid biosynthesis - ganglio series DNA replication Retrograde endocannabinoid signaling GnRH signaling pathway Morphine addiction HIF-1 signaling pathway Oocyte meiosis Butanoate metabol…
DEGs (V24 vs V4) DMGs (V24 vs Co)	1	Rap1 signaling pathway
DEGs (V24 vs Co) DEGs (V24 vs V4)	7	One carbon pool by folate Histidine metabolism Thiamine metabolism Folate biosynthesis Arachidonic acid metabolism Steroid biosynthesis Glutathione metabolism
DEGs (V24 vs V4) DMGs (V24 vs V4)	1	Sulfur metabolism
DEGs (V4 vs Co)	10	Alanine, aspartate and glutamate metabolism Glycosaminoglycan degradation RNA polymerase Th1 and Th2 cell differentiation Neurotrophin signaling pathway Fc gamma R-mediated phagocytosis SNARE interactions in vesicular transport Glycosphingolipid biosynthesis - globo and isoglobo series Ubiquinone and other terpenoid-quinone biosynthesis Taste transduction
DMGs (V24 vs Co)	3	Human T-cell leukemia virus 1 infection Colorectal cancer AMPK signaling pathway
DEGs (V24 vs Co)	9	Parathyroid hormone synthesis, secretion and action Complement and coagulation cascades Cardiac muscle contraction Thyroid hormone signaling pathway Hippo signaling pathway Nitrogen metabolism Vitamin digestion and absorption Linoleic acid metabolism Signaling pathways regulating pluripotency of stem cells
DMGs (V24 vs V4)	1	Other types of O-glycan biosynthesis
DEGs (V24 vs V4)	14	Axon guidance Olfactory transduction Glycosylphosphatidylinositol (GPI)-anchor biosynthesis Glycosphingolipid biosynthesis - lacto and neolacto series Riboflavin metabolism Aldosterone synthesis and secretion Fat digestion and absorption Glycosaminoglycan biosynthesis - keratan sulfate Transcriptional misregulation in cancer Proteoglycans in cancer Platelet activation Terpenoid backbone biosynthe…
