## Supplementary material for "m6A methylation dynamically participates in the immune response against *Vibrio anguillarum* in half-smooth tongue sole (*Cynoglossus semilaevis*)": Table S4

### Sheet: Table S4
Comparison	Initial gene symbol	LOC-converted gene symbol	Description
V4 vs Co Common (DMGs and DEGs)	peli2	peli2	pellino E3 ubiquitin protein ligase family member 2
	LOC103378163	htr1d	5-hydroxytryptamine (serotonin) receptor 1D, G protein-coupled
	elmsan1	elmsan1	ELM2 and Myb/SANT domain containing 1
	frmd6	frmd6	FERM domain containing 6
	nin	nin	ninein
	mllt3	mllt3	MLLT3 super elongation complex subunit
	rps6ka5	rps6ka5	ribosomal protein S6 kinase, polypeptide 5
	LOC103384950	khnyn	protein KHNYN-like
	LOC103395001	nr2f6b	nuclear receptor subfamily 2 group F member 6
	sgta	sgta	small glutamine rich tetratricopeptide repeat containing alpha
	fbxl5	fbxl5	F-box and leucine rich repeat protein 5
	LOC103399859	phlpp	PH domain leucine-rich repeat-containing protein phosphatase 1-like
	zbtb7a	zbtb7a	zinc finger and BTB domain containing 7A
	nfic	nfic	Nuclear Factor I C
	cc2d2a	cc2d2a	coiled-coil and C2 domain containing 2A
	LOC103377099	bambia	BMP and activin membrane-bound inhibitor homolog
	gfod1	gfod1	Gfo/Idh/MocA-like oxidoreductase domain containing 1
	pde7a	pde7a	phosphodiesterase 7A
	LOC103377788	uch2	ubiquitin carboxyl-terminal hydrolase 2
	LOC103377889	kcnk6	potassium channel subfamily K member 6
	myo7a	myo7aa	myosin VIIA
	LOC103378052	rhoub	rho-related GTP-binding protein RhoU
	rrp8	rrp8	ribosomal RNA processing 8
	chchd2	chchd2	coiled-coil-helix-coiled-coil-helix domain containing 2
	map3k10	map3k10	mitogen-activated protein kinase kinase kinase 10
	arhgef17	arhgef17	Rho guanine nucleotide exchange factor 17
	zbtb38	zbtb38	zinc finger and BTB domain containing 38
	LOC103378707	fth1a	ferritin, heavy subunit
	homer2	homer2	homer scaffold protein 2
	LOC103379378	si:ch211-107o10.3	retinol dehydrogenase 13-like
	LOC103379616	herpud1	homocysteine-inducible, endoplasmic reticulum stress-inducible, ubiquitin-like domain member 1
	LOC103380049	tmtc2b	transmembrane O-mannosyltransferase targeting cadherins 2b
	LOC103380467	apba2a	amyloid-beta A4 precursor protein-binding family A member 2-like
	ldlrad3	ldlrad3	low density lipoprotein receptor class A domain containing 3
	LOC103380531	accs	1-aminocyclopropane-1-carboxylate synthase-like protein 1
	foxo3	foxo3b	forkhead box O3
	foxn3	foxn3	forkhead box N3
	prox1	prox1a	prospero homeobox 1
	phip	phip	pleckstrin homology domain interacting protein
	LOC103381367	klf11a	Krueppel-like factor 11
	LOC103381006	uncharacterized	uncharacterized
	itsn2	itsn2	intersectin 2
	LOC103381237	susd6	sushi domain-containing protein 6-like
	rdh14	rdh14b	retinol dehydrogenase 14
	tmcc3	tmcc3	transmembrane and coiled-coil domain protein 3-like
	LOC103381798	si:ch73-127m5.2	uncharacterized
	cyth3	cyth3	cytohesin 3
	lrp6	lrp6	LDL receptor related protein 6
	foxp2	foxp2	forkhead box P2
	tmem184c	tmem184c	transmembrane protein 184C
	LOC103384011	zgc:175214	RING finger protein 122-like
	LOC103383997	sh3pxd2aa	SH3 and PX domain-containing protein 2A-like
	LOC103384258	ccdc175	coiled-coil domain containing 175
	gab1	gab1	GRB2 associated binding protein 1
	mgat3	mgat3b	beta-1,4-mannosyl-glycoprotein 4-beta-N-acetylglucosaminyltransferase
	pik3r5	pik3r5	phosphoinositide-3-kinase regulatory subunit 5
	zbtb5	zbtb5	zinc finger and BTB domain containing 5
	LOC103384091	adcy9	adenylate cyclase 9
	LOC103384517	zbed1	zinc finger BED domain-containing protein 1-like
	spsb1	spsb1	splA/ryanodine receptor domain and SOCS box containing 1
	LOC103385021	b3gnt7l	UDP-GlcNAc:betaGal beta-1,3-N-acetylglucosaminyltransferase 7-like
	zbtb39	zbtb39	zinc finger and BTB domain containing 39
	fam43b	fam43b	family with sequence similarity 43 member B
	mbd4	mbd4	methyl-CpG binding domain 4, DNA glycosylase
	phf2	phf2	PHD finger protein 2
	fam83c	fam83c	family with sequence similarity 83 member C
	LOC103386005	calcoco1	calcium-binding and coiled-coil domain-containing protein 1-like
	LOC103386083	dyrk3	dual specificity tyrosine-phosphorylation-regulated kinase 2
	dusp7	dusp7	dual specificity phosphatase 7
	rin2	rin2	Ras and Rab interactor 2
	bcl2l11	bcl2l11	BCL2 like 11
	ndst2	ndst2a	N-deacetylase and N-sulfotransferase 2
	pdp1	pdp1	pyruvate dehyrogenase phosphatase catalytic subunit 1
	rspo3	rspo3	R-spondin 3
	LOC103388209	si:dkey-92i15.4	uncharacterized
	LOC103388301	trak1a	trafficking kinesin-binding protein 1-like
	znf516	znf516	zinc finger protein 516
	LOC103388930	fzd-1	frizzled-1-like
	LOC103390043	lifr	leukemia inhibitory factor receptor-like
	LOC103390232	par3	proteinase-activated receptor 3-like
	LOC103389713	RhoGAP6	rho GTPase-activating protein 6-like
	jmy	jmy	junction mediating and regulatory protein, p53 cofactor
	mast4	mast4	microtubule associated serine/threonine kinase family member 4
	lmbrd2	lmbrd2b	LMBR1 domain containing 2
	LOC103390460	tmem120b	transmembrane protein 120B
	elf4	elf1	E74 like ETS transcription factor 4
	fat4	fat4	FAT atypical cadherin 4
	pcdh12	pcdh12	protocadherin 12
	ankrd50	ankrd50	ankyrin repeat domain containing 50
	LOC103391053	ppargc1b	peroxisome proliferator-activated receptor gamma coactivator 1-beta
	glra1	glra1	glycine receptor alpha 1
	LOC103391188	ndfip1	NEDD4 family-interacting protein 1-like
	nck2	nck2a	NCK adaptor protein 2
	LOC103391968	zmp:0000000936	interleukin-1 receptor-like 2
	LOC103391769	kalirin	kalirin-like
	c16h13orf42	c16h13orf42	chromosome 16 C13orf42 homolog
	LOC103392112	si:dkey-229b18.3	uncharacterized
	znf148	znf148	zinc finger protein 148
	LOC103392583	pde4a	cAMP-specific 3',5'-cyclic phosphodiesterase 4C
	rhbdf1	rhbdf1a	rhomboid 5 homolog 1
	jpt1	jpt1b	Jupiter microtubule associated homolog 1
	rapgefl1	rapgefl1	Rap guanine nucleotide exchange factor like 1
	camsap3	camsap3	calmodulin regulated spectrin associated protein family member 3
	dnaaf5	dnaaf5	dynein axonemal assembly factor 5
	nedd9	nedd9	neural precursor cell expressed, developmentally down-regulated 9
	LOC103394542	psmd4a	26S proteasome non-ATPase regulatory subunit 4
	LOC103393846	zbtb22b	zinc finger and BTB domain containing 22b
	LOC103394355	mettl24	methyltransferase-like protein 24
	mylip	mylip	myosin regulatory light chain interacting protein
	fnip1	fnip1	folliculin interacting protein 1
	cblb	cblb	Cbl proto-oncogene B
	ints2	ints2	integrator complex subunit 2
	LOC103395228	stard13a	stAR-related lipid transfer protein 13
	LOC103395377	tbcelb	tubulin-specific chaperone cofactor E-like protein
	LOC103396167	arhgap21b	rho GTPase-activating protein 21-like
	LOC103396169	kmt2cb	lysine (K)-specific methyltransferase 2Cb
	gata6	gata6	GATA binding protein 6
	vcpip1	vcpip1	valosin containing protein interacting protein 1
	fam69a	fam69a	family with sequence similarity 69 member A
	LOC103396434	emilin2a	EMILIN-2-like
	LOC103396713	zgc:66427	E3 ubiquitin-protein ligase znrf2-like
	LOC103397876	cnnm4	metal transporter CNNM4-like
	LOC103398273	rgmb	RGM domain family member B-like
	LOC103398298	plk2b	serine/threonine-protein kinase PLK2
	mn1	mn1b	MN1 proto-oncogene, transcriptional regulator
	LOC103397709	ttc28	tetratricopeptide repeat protein 28
	LOC103397715	sh2b3	SH2B adapter protein 3-like
	hic2	hic2	HIC ZBTB transcriptional repressor 2
	LOC103397863	znrf3	E3 ubiquitin-protein ligase znrf3-like
	disp1	disp1	dispatched homolog 1
	etfbkmt	etfbkmt	electron transfer flavoprotein subunit beta lysine methyltransferase
V24 vs Co Common (DMGs and DEGs)	elmsan1	elmsan1	ELM2 and Myb/SANT domain containing 1
	frmd6	frmd6	FERM domain containing 6
	LOC103381555	capn3a	calpain-3-like
	hikeshi	hikeshi	heat shock protein nuclear import factor hikeshi
	eif2ak3	eif2ak3	eukaryotic translation initiation factor 2 alpha kinase 3
	shroom4	shroom4	shroom family member 4
	lrat	lratb.1	lecithin retinol acyltransferase
	LOC103385629	rela	putative transcription factor p65 homolog
	LOC103386007	parp14	poly
	LOC103393515	insrb	insulin receptor-like
	cdc14a	cdc14ab	cell division cycle 14A
	LOC103377099	bambi	BMP and activin membrane-bound inhibitor homolog
	LOC103377111	bambi	BMP and activin membrane-bound inhibitor homolog
	dsel	dsel	Dermatan Sulfate Epimerase Like
	pdia4	pdia4	protein disulfide isomerase family A member 4
	LOC103377042	par3	partitioning defective 3 homolog
	arhgap21	arhgap21a	Rho GTPase activating protein 21
	LOC103377523	tgif1	homeobox protein AKR
	smtnl2	smtnl	smoothelin like 2
	LOC103377906	zgc:152863	uncharacterized LOC103377906
	c1qtnf5	c1qtnf5	C1q and TNF related 5
	LOC103378351	si:ch211-137a8.2	uncharacterized LOC103378351
	LOC103378386	dlc	delta-like protein C
	LOC103378433	gpr184	G protein-coupled receptor 184
	LOC103378444	itpkcb	inositol-trisphosphate 3-kinase C
	LOC103378450	znf296	zinc finger protein 296
	qpctl	qpctla	glutaminyl-peptide cyclotransferase like
	sgsm2	sgsm2	small G protein signaling modulator 2
	arl14	arl14	ADP ribosylation factor like GTPase 14
	LOC103378927	cers3a	ceramide synthase 2
	LOC103379080	ccnd1	G1/S-specific cyclin-D1
	LOC112487019	uncharacterized	uncharacterized
	LOC103378955	lce	low choriolytic enzyme-like
	rcn1	rcn1	reticulocalbin 1
	LOC103379156	pp1r3e	protein phosphatase 1 regulatory subunit 3E-like
	LOC103379291	mef2a	myocyte-specific enhancer factor 2A-like
	glg1	glg1a	golgi glycoprotein 1
	LOC103379923	kif21a	kinesin family member 21A
	il34	il34	interleukin 34
	LOC103379543	uncharacterized	uncharacterized
	LOC103379616	herpud1	homocysteine-inducible, endoplasmic reticulum stress-inducible, ubiquitin-like domain member 1
	LOC103380121	uncharacterized	uncharacterized
	LOC103380177	ergic2	endoplasmic reticulum-Golgi intermediate compartment protein 2-like
	LOC103380343	tef-3	transcriptional enhancer factor TEF-3-like
	trib2	trib2	tribbles pseudokinase 2
	LOC103381367	klf11a	Krueppel-like factor 11
	LOC112487214	uncharacterized	uncharacterized
	hivep2	hivep2a	HIVEP zinc finger 2
	LOC103381556	sema4gb	semaphorin-4G
	rara	raraa	retinoic acid receptor alpha
	LOC103382335	fam20c	extracellular serine/threonine protein kinase FAM20C-like
	eef2k	eef2k	eukaryotic elongation factor 2 kinase
	LOC103381975	eif3c	eukaryotic translation initiation factor 3 subunit C
	LOC103382152	trim65	tripartite motif-containing protein 65-like
	lrrc18	lrrc18b	leucine rich repeat containing 18
	cyth3	cyth3	cytohesin 3
	LOC103382558	liprin β1	liprin-beta-1
	il17ra	il17ra	interleukin 17 receptor A
	LOC103383940	si:ch211-202h22.8	cell death-inducing p53-target protein 1 homolog
	pim1	pim1	Pim-1 proto-oncogene, serine/threonine kinase
	fignl2	fignl2	fidgetin like 2
	bcl2l1	bcl2l1	BCL2 like 1
	sycp2	sycp2	synaptonemal complex protein 2
	spsb1	spsb1	splA/ryanodine receptor domain and SOCS box containing 1
	mafb	mafba	v-maf avian musculoaponeurotic fibrosarcoma oncogene homolog Ba
	LOC103384487	errfi1	ERBB receptor feedback inhibitor 1-like
	ppard	ppardb	peroxisome proliferator activated receptor delta
	zbtb39	zbtb39	zinc finger and BTB domain containing 39
	LOC103385383	iqsec2b	IQ motif and SEC7 domain-containing protein 2-like
	LOC103385543	si:ch211-117c9.5	sodium- and chloride-dependent creatine transporter 1-like
	iffo2	iffo2b	intermediate filament family orphan 2
	smug1	smug1	single-strand-selective monofunctional uracil-DNA glycosylase 1
	ube2j2	ube2j2	ubiquitin conjugating enzyme E2 J2
	LOC103386555	slc25a55a	mitochondrial glutamate carrier 1-like
	LOC103385631	pparg	peroxisome proliferator-activated receptor gamma
	LOC103385678	uncharacterized	uncharacterized
	LOC103385809	il17rc	interleukin 17 receptor C
	LOC103386005	calcoco1	calcium-binding and coiled-coil domain-containing protein 1-like
	LOC103386207	sdc4	syndecan-4-like
	LOC103386593	slc2a1b	solute carrier family 2, facilitated glucose transporter member 1
	prelid3b	prelid3b	PRELI domain containing 3B
	LOC103387374	trim8	E3 ubiquitin-protein ligase TRIM8-like
	LOC103387683	sgms1	phosphatidylcholine:ceramide cholinephosphotransferase 1
	LOC103387026	ado	2-aminoethanethiol dioxygenase-like
	LOC103387129	arid5b	AT-rich interaction domain 5B
	LOC103387686	ptena	phosphatase and tensin homolog A
	pdp1	pdp1	pyruvate dehyrogenase phosphatase catalytic subunit 1
	LOC103388983	arl4aa	ADP-ribosylation factor-like protein 4A
	LOC103388413	colq	acetylcholinesterase collagenic tail peptide-like
	jmy	jmy	junction mediating and regulatory protein, p53 cofactor
	LOC103391020	clk4a	dual specificity protein kinase CLK4-like
	atp7a	atp7a	ATPase copper transporting alpha
	LOC103391230	pr	progesterone receptor-like
	LOC103390727	slc16a2	solute carrier family 16 member 2
	LOC103391362	agtr2	type-2 angiotensin II receptor
	cytip	cytip	cytohesin 1 interacting protein
	calcrl	calcrla	calcitonin receptor like receptor
	mafk	mafk	v-maf avian musculoaponeurotic fibrosarcoma oncogene homolog K
	epn3	epn3a	epsin 3
	LOC103392789	cdc42ep4a	cdc42 effector protein 4-like
	LOC103392785	ndel1b	nuclear distribution protein nudE-like 1-B
	cog1	cog1	component of oligomeric golgi complex 1
	LOC112488497	uncharacterized	uncharacterized
	hey1	hey1	hes related family bHLH transcription factor with YRPW motif 1
	she	she	Src homology 2 domain containing E
	LOC103393789	dbpa	thyrotroph embryonic factor-like
	jtb	jtb	jumping translocation breakpoint
	LOC103393893	rnf19b	ring finger protein 19B
	igf2bp3	igf2bp3	insulin like growth factor 2 mRNA binding protein 3
	LOC103395196	ftr82	tripartite motif-containing protein 16-like
	atg101	atg101	autophagy related 101
	cd248	cd248b	CD248 molecule
	pcf11	pcf11	PCF11 cleavage and polyadenylation factor subunit
	ubxn7	ubxn7	UBX domain protein 7
	LOC103396646	fam110b	protein FAM110B-like
	fam151a	fam151a	family with sequence similarity 151 member A
	LOC103395811	rgs5b	regulator of G-protein signaling 5-like
	LOC103396062	bokb	bcl-2-related ovarian killer protein-like
	LOC103396434	emilin2a	EMILIN-2-like
	LOC103398298	plk2b	serine/threonine-protein kinase PLK2
	abhd17b	abhd17b	abhydrolase domain containing 17B
	LOC103398943	rflna	refilin-A-like
V24 vs V4 Common (DMGs and DEGs)	rpia	rpia	ribose 5-phosphate isomerase A
	LOC103384989	si:ch211-200p22.4	phosphatidylinositol-binding clathrin assembly protein-like
	ybx2	ybx2	Y-box binding protein 2
	mfsd8	mfsd8	major facilitator superfamily domain containing 8
	svep1	svep1	sushi, von Willebrand factor type A, EGF and pentraxin domain containing 1
	LOC103378063	syncripl	heterogeneous nuclear ribonucleoprotein Q
	atp5s	atp5s	ATP synthase, H+ transporting, mitochondrial Fo complex subunit s (factor B)
	LOC103392527	ephrin-a2	ephrin-A2-like
	LOC103393145	lpar3	lysophosphatidic acid receptor 3
	slc5a5	slc5a5	solute carrier family 5 member 5
	lpl	lpl	lipoprotein lipase
	LOC103376956	tlcd4a	transmembrane protein 56-B-like
	smtnl2	smtnl	smoothelin like 2
	LOC103378049	robo1	roundabout homolog 1
	slc1a5	slc1a5	solute carrier family 1 member 5
	usp32	usp32	ubiquitin specific peptidase 32
	chchd2	chchd2	coiled-coil-helix-coiled-coil-helix domain containing 2
	gbe1	gbe1b	1,4-alpha-glucan branching enzyme 1
	irf7	irf7	interferon regulatory factor 7
	kdelc2	kdelc2	KDEL motif containing 2
	LOC103380177	ergic2	endoplasmic reticulum-Golgi intermediate compartment protein 2-like
	LOC103380183	prr5a	proline-rich protein 5
	slc25a22	slc25a22a	solute carrier family 25 member 22
	tspan3	tspan3a	tetraspanin 3
	hipk2	hipk2	homeodomain interacting protein kinase 2
	trib2	trib2	tribbles pseudokinase 2
	LOC103381230	akirin2	akirin-2-like
	sptlc2	sptlc2b	serine palmitoyltransferase long chain base subunit 2
	nsl1	nsl1	NSL1 component of MIS12 kinetochore complex
	LOC103382148	zc3h7bb	zinc finger CCCH domain-containing protein 7B-like
	pawr	pawr	pro-apoptotic WT1 regulator
	LOC103382797	wnk1b	WNK lysine deficient protein kinase 1b
	LOC103381469	rab5c	ras-related protein Rab-5C-like
	LOC103381902	stub1	STIP1 homology and U box-containing protein 1
	arhgap8	arhgap8	Rho GTPase activating protein 8
	LOC103383512	acy3.2	N-acyl-aromatic-L-amino acid amidohydrolase (carboxylate-forming) A-like
	LOC103384228	ctnnd1	catenin delta-1-like
	fbxw7	fbxw7	F-box and WD repeat domain containing 7
	lrtm1	lrtm1	leucine rich repeats and transmembrane domains 1
	LOC103384883	gmeb2	glucocorticoid modulatory element binding protein 2
	ppard	ppardb	peroxisome proliferator activated receptor delta
	mbd4	mbd4	methyl-CpG binding domain 4, DNA glycosylase
	trnt1	trnt1	tRNA nucleotidyl transferase 1
	LOC103386327	zgc:92107	rho GTPase-activating protein 39-like
	LOC103385631	pparg	peroxisome proliferator-activated receptor gamma
	LOC103385937	fgd5	FYVE, RhoGEF and PH domain-containing protein 5-like
	LOC103385972	atf7b	cyclic AMP-dependent transcription factor ATF-7-like
	prkag1	prkag1	protein kinase AMP-activated non-catalytic subunit gamma 1
	tfeb	tfeb	transcription factor EB
	LOC103386207	sdc4	syndecan-4-like
	LOC103386223	incenp	inner centromere protein-like
	acot8	acot8	acyl-CoA thioesterase 8
	plekha6	plekha6	pleckstrin homology domain containing, family A member 6
	tnfaip3	tnfaip3	tumor necrosis factor, alpha-induced protein 3
	sptlc3	sptlc3	serine palmitoyltransferase long chain base subunit 3
	45356	marh5	Membrane Associated Ring-CH-Type Finger 5
	LOC103386858	slc16a12a	monocarboxylate transporter 12-B-like
	LOC103387321	si:dkey-228d14.5	transmembrane protein 150A-like
	cpeb3	cpeb3	cytoplasmic polyadenylation element binding protein 3
	tstd3	si:dkey-165n16.1	thiosulfate sulfurtransferase like domain containing 3
	LOC103388921	uncharacterized	uncharacterized
	pnisr	pnisr	PNN interacting serine and arginine rich protein
	LOC103389260	dgkζ	diacylglycerol kinase zeta-like
	atg13	atg13	autophagy related 13
	slc19a1	slc19a1	solute carrier family 19 member 1
	LOC103389400	atp2a2b	sarcoplasmic/endoplasmic reticulum calcium ATPase 2
	acvr2a	acvr2ab	activin A receptor type 2A
	LOC103389755	gpr137c	integral membrane protein GPR137B
	chst10	chst10	carbohydrate sulfotransferase 10
	erbin	erbin	erbb2 interacting protein
	snx30	snx30	sorting nexin family member 30
	LOC103390636	fgfrl1a	fibroblast growth factor receptor like 1
	etfdh	etfdh	electron transfer flavoprotein dehydrogenase
	slc43a1	slc43a1a	solute carrier family 43 member 1
	LOC103390727	slc16a2	solute carrier family 16 member 2
	rad9a	rad9a	RAD9 checkpoint clamp component A
	LOC103391367	fgfr2	fibroblast growth factor receptor 2-like
	mpc2	mpc2	mitochondrial pyruvate carrier 2
	LOC103392032	rab9a	RAB9A, member RAS oncogene family
	LOC103392260	zgc:152951	uncharacterized LOC103392260
	LOC103392333	nckap5	nck-associated protein 5-like
	LOC103393011	ern1	serine/threonine-protein kinase/endoribonuclease IRE1-like
	ubtf	ubtf	upstream binding transcription factor
	LOC103393708	ddx5	probable ATP-dependent RNA helicase DDX5
	LOC103394316	mgat1b	alpha-1,3-mannosyl-glycoprotein 2-beta-N-acetylglucosaminyltransferase-like
	LOC103394939	15-pgdh	15-hydroxyprostaglandin dehydrogenase
	LOC103395281	msi2	RNA-binding protein Musashi homolog 2-like
	irf1	irf1	Interferon Regulatory Factor 1
	LOC103395857	st3gal3b	CMP-N-acetylneuraminate-beta-1,4-galactoside alpha-2,3-sialyltransferase-like
	LOC103395811	rgs5b	regulator of G-protein signaling 5-like
	LOC103395973	ccl20a.4	chemokine (C-C motif) ligand 20a, duplicate 4
	gadd45a	gadd45aa	growth arrest and DNA damage inducible alpha
	LOC103397649	ggh	gamma-glutamyl hydrolase-like
	kansl3	kansl3	KAT8 regulatory NSL complex subunit 3
	nr1h3	nr1h3	nuclear receptor subfamily 1 group H member 3
	LOC112486621	uncharacterized	uncharacterized
